# Insights from Genomes and Genetic Epidemiology of SARS-CoV-2 isolates from the state of Andhra Pradesh

**DOI:** 10.1101/2021.01.22.427775

**Authors:** Pallavali Roja Rani, Mohamed Imran, J. Vijaya Lakshmi, Bani Jolly, S. Afsar, Abhinav Jain, Mohit Kumar Divakar, Panyam Suresh, Disha Sharma, Nambi Rajesh, Rahul C. Bhoyar, Dasari Ankaiah, Sanaga Shanthi Kumari, Gyan Ranjan, Valluri Anitha Lavanya, Mercy Rophina, S. Umadevi, Paras Sehgal, Avula Renuka Devi, A. Surekha, Pulala Chandra Sekhar, Rajamadugu Hymavathy, P.R. Vanaja, Vinod Scaria, Sridhar Sivasubbu

## Abstract

Coronavirus disease (COVID-19) emerged from a city in China and has now spread as a global pandemic affecting millions of individuals. The causative agent, SARS-CoV-2 is being extensively studied in terms of its genetic epidemiology using genomic approaches. Andhra Pradesh is one of the major states of India with the third-largest number of COVID-19 cases with limited understanding of its genetic epidemiology. In this study, we have sequenced 293 SARS-CoV-2 genome isolates from Andhra Pradesh with a mean coverage of 13,324X. We identified 564 high-quality SARS-CoV-2 variants, out of which 15 are novel. A total of 18 variants mapped to RT-PCR primer/probe sites, and 4 variants are known to be associated with an increase in infectivity. Phylogenetic analysis of the genomes revealed the circulating SARS-CoV-2 in Andhra Pradesh majorly clustered under the clade A2a (94%), while 6% fall under the I/A3i clade, a clade previously defined to be present in large numbers in India. To the best of our knowledge, this is the most comprehensive genetic epidemiological analysis performed for the state of Andhra Pradesh.
