## Supplementary Figure 3 for "Insights from Genomes and Genetic Epidemiology of SARS-CoV-2 isolates from the state of Andhra Pradesh"

### Sheet: Sheet1
Sample ID	Total Reads	Trimmed Reads q30-30bp		Alignment Percentage(%)	Base Count		Genome Coverage (%)		Unassigned Base count (Ns)	Percentage of Ns (%)	Degenerate Base Count	Percentage of Degenerate Bases (%)	Variant Count (Varscan VCF callng)
			Aligned Reads		Read Depth = 0	Read Depth > 0		Genome Coverage (X)
CS0865	11878924	9771131	9650180	99.18	41	29862	99.8629	11440.5	4	0.0133766	3	0.0100324	20
CS0829	12426853	11702657	11491139	99.24	41	29862	99.8629	13661.4	7	0.023409	1	0.00334415	17
CS0979	10308561	7442026	7224701	98.92	41	29862	99.8629	8547.3	7	0.023409	4	0.0133766	20
CS0974	12118889	10648453	10552393	99.23	42	29861	99.8595	12520.2	7	0.023409	2	0.00668829	22
CS0916	7353024	6940298	6846464	99.3	45	29858	99.8495	8137.1	7	0.023409	1	0.00334415	17
CS0999	10880279	10254573	10148765	99.32	40	29863	99.8662	12067.3	8	0.0267532	2	0.00668829	16
CS0873	9585626	9058020	8901353	99.18	47	29856	99.8428	10584.6	8	0.0267532	1	0.00334415	19
CS0998	10664741	9995063	9809915	99.21	40	29863	99.8662	11658.3	9	0.0300973	0	0	12
CS0801	12083615	11439258	11170880	99.18	41	29862	99.8629	13281.1	9	0.0300973	1	0.00334415	17
CS0790	9599845	8746303	8645857	99.31	43	29860	99.8562	10271.5	9	0.0300973	1	0.00334415	13
CS0946	13558358	12006722	11768075	99.1	40	29863	99.8662	13969.9	10	0.0334415	1	0.00334415	17
CS0879	13446450	12152247	11971315	99.18	42	29861	99.8595	14217.7	10	0.0334415	1	0.00334415	18
CS0992	12552388	11851877	11764442	99.4	35	29868	99.883	13989	11	0.0367856	1	0.00334415	17
CS0887	8645401	8185189	8045938	99.16	41	29862	99.8629	9562.82	11	0.0367856	3	0.0100324	19
CS0989	11417849	10245261	10141440	99.07	35	29868	99.883	12041.7	12	0.0401298	4	0.0133766	19
CS0864	13440735	12670752	12541253	99.27	41	29862	99.8629	14907.8	12	0.0401298	2	0.00668829	19
CS0988	11508710	10871026	10767823	99.3	44	29859	99.8529	12801.8	12	0.0401298	0	0	9
CS0987	8222346	7645120	7549275	99.26	46	29857	99.8462	8970.77	12	0.0401298	0	0	9
CS0863	12154577	11414189	11255910	99.2	35	29868	99.883	13379.8	14	0.046818	3	0.0100324	20
CS0802	12499528	11726062	11448848	99.06	37	29866	99.8763	13605.4	14	0.046818	1	0.00334415	20
CS0982	7091239	6512556	6449067	99.18	37	29866	99.8763	7659.52	14	0.046818	1	0.00334415	19
CS0993	10854905	10187769	10107897	99.35	41	29862	99.8629	12012.3	14	0.046818	0	0	10
CS0854	9662921	9082212	8951791	99.29	42	29861	99.8595	10640.2	14	0.046818	1	0.00334415	16
CS0912	14470323	13650752	13445272	99.2	35	29868	99.883	15984.6	15	0.0501622	1	0.00334415	20
CS0978	8291950	7763606	7684338	99.16	39	29864	99.8696	9132.42	15	0.0501622	1	0.00334415	10
CS0792	8989568	8290653	8177821	99.24	43	29860	99.8562	9715.26	15	0.0501622	1	0.00334415	19
CS0915	11973129	11284256	11128976	99.31	46	29857	99.8462	13229.3	15	0.0501622	1	0.00334415	18
CS0905	12720685	11982085	11878336	99.23	40	29863	99.8662	14119.9	16	0.0535063	3	0.0100324	18
CS0862	14317646	13475649	13332557	99.27	28	29875	99.9064	15849.7	17	0.0568505	2	0.00668829	18
CS0853	10598199	9996660	9768048	99.09	41	29862	99.8629	11610.9	17	0.0568505	3	0.0100324	21
CS0984	7955419	7429639	7180582	99.07	40	29863	99.8662	8533.84	18	0.0601946	0	0	8
CS0795	10866145	10272700	10157472	99.14	41	29862	99.8629	12076.8	18	0.0601946	0	0	13
CS0985	7619698	6579009	6447513	98.84	42	29861	99.8595	7649.28	18	0.0601946	0	0	16
CS0886	9018392	8387646	8314279	99.31	36	29867	99.8796	9879.18	19	0.0635388	1	0.00334415	16
CS0969	12892709	12156454	12047537	99.34	38	29865	99.8729	14319.3	19	0.0635388	1	0.00334415	21
CS0907	10102859	9506301	9315319	99.2	41	29862	99.8629	11075.2	19	0.0635388	2	0.00668829	20
CS0986	9523052	8974644	8801836	99.25	39	29864	99.8696	10463	21	0.0702271	0	0	9
CS0973	9867044	9029743	8902375	99.27	46	29857	99.8462	10573.4	21	0.0702271	0	0	10
CS0914	12499596	11777534	11450075	99.05	37	29866	99.8763	13613.5	22	0.0735712	1	0.00334415	13
CS0847	13776906	9056061	8699781	99.06	40	29863	99.8662	10283.7	22	0.0735712	1	0.00334415	17
CS0892	9764131	9194320	9086023	99.22	28	29875	99.9064	10801.6	23	0.0769154	1	0.00334415	19
CS0786	9786026	9206296	9112624	99.18	26	29877	99.9131	10831.2	24	0.0802595	1	0.00334415	20
CS0858	7872424	7390984	7307702	99.29	35	29868	99.883	8685.83	24	0.0802595	3	0.0100324	16
CS0997	9370966	8865690	8712591	99.17	40	29863	99.8662	10356.8	24	0.0802595	3	0.0100324	15
CS0846	11341906	10308794	10213659	99.24	41	29862	99.8629	12129.7	25	0.0836037	0	0	15
CS0931	9358641	8861211	8676349	99.04	14	29889	99.9532	10313.6	26	0.0869478	2	0.00668829	16
CS0966	11534298	10868703	10444067	98.93	15	29888	99.9498	12413.7	26	0.0869478	3	0.0100324	19
CS0991	13757618	12918364	12798901	99.27	22	29881	99.9264	15209.3	26	0.0869478	3	0.0100324	18
CS0977	11003028	10381814	10225782	99.18	14	29889	99.9532	12154.2	28	0.0936361	4	0.0133766	20
CS0889	9689903	9147165	9058927	99.21	41	29862	99.8629	10769.2	28	0.0936361	2	0.00668829	18
CS0781	9060395	8567766	8473308	99.03	40	29863	99.8662	10073.3	30	0.100324	5	0.0167207	21
CS0983	8439751	7925417	7823518	99.22	41	29862	99.8629	9298.69	30	0.100324	0	0	17
CS0898	10064513	9447191	9330443	99.27	45	29858	99.8495	11090.8	30	0.100324	1	0.00334415	17
CS0813	11805558	11097380	10756419	99.11	44	29859	99.8529	12784.7	33	0.110357	1	0.00334415	19
CS0972	12082900	11399474	10997015	98.99	15	29888	99.9498	13072.1	34	0.113701	1	0.00334415	18
CS0890	10029203	9387018	9228593	99.14	19	29884	99.9365	10966.7	34	0.113701	4	0.0133766	20
CS0933	12400478	11640233	11534239	99.28	48	29855	99.8395	13713	34	0.113701	1	0.00334415	13
CS0861	11751992	11079987	10875437	99.24	43	29860	99.8562	12928.6	35	0.117045	2	0.00668829	16
CS0911	16437088	15513505	14890914	99.05	41	29862	99.8629	17703.6	36	0.120389	0	0	10
CS0851	9894223	9138992	8904918	99.18	45	29858	99.8495	10579.2	38	0.127078	1	0.00334415	18
CS0784	9427325	8886721	8799970	99.17	16	29887	99.9465	10460.9	40	0.133766	1	0.00334415	21
CS0900	9370237	8841403	8704693	99.2	34	29869	99.8863	10347.4	40	0.133766	1	0.00334415	17
CS1002	4582311	4288318	4247387	99.26	40	29863	99.8662	5047.26	40	0.133766	1	0.00334415	19
CS0936	10714210	9973771	9512006	98.82	43	29860	99.8562	11301.3	41	0.13711	1	0.00334415	16
CS0959	10093925	9179589	9110503	99.31	46	29857	99.8462	10821.9	42	0.140454	1	0.00334415	17
CS0981	7207119	6780701	6723643	99.27	33	29870	99.8896	7991.13	44	0.147142	1	0.00334415	13
CS0818	11967418	11222573	11050614	99.21	8	29895	99.9732	13133.9	45	0.150487	1	0.00334415	17
CS0814	13378488	12633419	12212012	98.98	0	29903	100	14518.4	46	0.153831	2	0.00668829	19
CS0878	9184583	8627591	8487190	99.17	5	29898	99.9833	10087	46	0.153831	1	0.00334415	17
CS0871	12386307	5595344	5505671	99	43	29860	99.8562	6485.03	46	0.153831	2	0.00668829	16
CS0975	14323271	13532868	13273969	99.2	0	29903	100	15778.7	47	0.157175	0	0	9
CS0833	14297862	13288251	12855471	99.08	4	29899	99.9866	15272.8	47	0.157175	1	0.00334415	21
CS0780	9103998	8592254	8433575	99.07	35	29868	99.883	10025.7	48	0.160519	1	0.00334415	18
CS0996	6564853	6194883	6040708	99.2	45	29858	99.8495	7180.37	48	0.160519	1	0.00334415	16
CS0830	12397877	11709102	11564451	99.36	47	29856	99.8428	13748.7	48	0.160519	1	0.00334415	10
CS0948	10874688	10180102	10086534	99.16	38	29865	99.8729	11986.3	49	0.163863	0	0	14
CS1003	5932580	5600641	5526131	99.26	42	29861	99.8595	6568.88	50	0.167207	1	0.00334415	15
CS0956	8056487	7541996	7472688	99.36	12	29891	99.9599	8880.33	51	0.170551	1	0.00334415	15
CS0793	10859735	10220208	10015333	99.15	44	29859	99.8529	11910.5	52	0.173896	0	0	14
CS0816	11915465	10997627	10823147	99.13	4	29899	99.9866	12860	55	0.183928	0	0	13
CS0782	10172793	9586172	9453797	99.12	41	29862	99.8629	11239.1	55	0.183928	1	0.00334415	19
CS0815	15894540	15011671	14362308	98.87	6	29897	99.9799	17079	58	0.19396	1	0.00334415	18
CS0848	16111501	15059735	14890181	99.3	7	29896	99.9766	17700.3	58	0.19396	1	0.00334415	18
CS0850	12942788	12192590	11868669	99.15	2	29901	99.9933	14107.6	59	0.197305	2	0.00668829	18
CS0805	11574016	10917888	10637435	98.77	40	29863	99.8662	12646.1	60	0.200649	11	0.0367856	16
CS0809	13608084	12751585	12470946	99.04	37	29866	99.8763	14822.5	62	0.207337	3	0.0100324	18
CS0897	8233563	7734405	7633767	99.12	40	29863	99.8662	9072.75	69	0.230746	1	0.00334415	19
CS0919	7859929	7399810	7187353	98.96	32	29871	99.893	8544.52	73	0.244123	2	0.00668829	21
CS0796	8499415	8001415	7856169	99.11	41	29862	99.8629	9337.78	80	0.267532	2	0.00668829	19
CS0806	10473786	9891039	8792051	95.41	9	29894	99.9699	10451.6	89	0.297629	0	0	13
CS0817	14418048	13071864	12070737	98.61	3	29900	99.99	14334.2	91	0.304317	1	0.00334415	17
CS0995	8645884	8154484	7757158	98.68	15	29888	99.9498	9220.98	92	0.307661	1	0.00334415	17
CS0945	13752650	12927701	12387102	98.87	33	29870	99.8896	14723.4	93	0.311006	1	0.00334415	18
CS0955	10200144	8960497	8878302	99.24	41	29862	99.8629	10534.5	96	0.321038	1	0.00334415	18
CS0957	6754921	6354388	6296158	99.32	43	29860	99.8562	7482.75	98	0.327726	1	0.00334415	16
CS0990	9097631	8555185	8295978	98.96	53	29850	99.8228	9862.26	98	0.327726	0	0	13
CS0934	12212000	11363832	10420966	98.7	39	29864	99.8696	12384.6	99	0.33107	1	0.00334415	18
CS0855	9151034	7970894	7755997	99.07	43	29860	99.8562	9202.6	99	0.33107	1	0.00334415	16
CS0930	8294711	7721778	7346469	98.91	45	29858	99.8495	8730.44	105	0.351135	1	0.00334415	13
CS0940	8634844	7495821	7384699	99.14	53	29850	99.8228	8761.96	105	0.351135	1	0.00334415	17
CS0883	10642517	9691692	9531831	99.12	45	29858	99.8495	11322.1	110	0.367856	1	0.00334415	19
CS0994	8722031	8236940	8090073	99.12	46	29857	99.8462	9616.48	110	0.367856	2	0.00668829	18
CS0837	10322518	9704364	9484511	98.92	42	29861	99.8595	11273.3	115	0.384577	3	0.0100324	21
CS0950	12544957	11471194	11237579	99.17	45	29858	99.8495	13348.7	119	0.397953	1	0.00334415	18
CS0967	11085449	10425996	10169009	98.99	7	29896	99.9766	12088.8	125	0.418018	0	0	13
CS0819	9710181	9158994	8603458	98.76	8	29895	99.9732	10228.6	125	0.418018	1	0.00334415	17
CS0849	11130546	10485083	10013435	98.89	38	29865	99.8729	11904.3	126	0.421362	2	0.00668829	17
CS0785	9065526	8392201	8270045	99.22	44	29859	99.8529	9827.85	134	0.448116	1	0.00334415	16
CS0949	11872046	11050314	10898511	99.25	43	29860	99.8562	12950.4	136	0.454804	1	0.00334415	18
CS1000	5555648	5240738	5022220	99.02	16	29887	99.9465	5969.54	137	0.458148	1	0.00334415	15
CS0798	9233249	8510824	8413769	99.05	39	29864	99.8696	9996.42	138	0.461492	13	0.0434739	19
CS0852	8442860	7762063	7603589	99.19	46	29857	99.8462	9032.08	143	0.478213	3	0.0100324	18
CS0899	9265484	8668376	8505386	99.12	42	29861	99.8595	10109.2	148	0.494934	1	0.00334415	22
CS0918	6437162	6080082	5768237	98.61	39	29864	99.8696	6856.4	158	0.528375	3	0.0100324	22
CS0856	9803068	8065873	7827439	98.97	47	29856	99.8428	9279.82	160	0.535063	1	0.00334415	16
CS0807	11370259	10690795	9553414	98.08	9	29894	99.9699	11355.4	162	0.541752	1	0.00334415	19
CS0951	13504234	12707469	12322778	99.12	11	29892	99.9632	14648.4	168	0.561817	1	0.00334415	15
CS0794	9230195	8624356	8432470	99.01	51	29852	99.8294	10022.4	174	0.581881	2	0.00668829	20
CS0962	8132420	7564387	7395501	99.2	50	29853	99.8328	8790.97	182	0.608635	1	0.00334415	18
CS0800	9384263	8672140	8571422	99.19	47	29856	99.8428	10185.8	192	0.642076	0	0	11
CS0947	8314858	7840979	7685248	99.16	41	29862	99.8629	9135.24	195	0.652108	1	0.00334415	20
CS0954	9720259	9014862	8703456	98.94	49	29854	99.8361	10342	195	0.652108	1	0.00334415	18
CS0964	11643297	10963186	10748905	99.13	46	29857	99.8462	12777.1	202	0.675518	1	0.00334415	21
CS1001	5165109	4532154	4470392	99.2	47	29856	99.8428	5305	204	0.682206	1	0.00334415	19
CS0876	8329808	7851428	7651942	99.05	9	29894	99.9699	9097.57	213	0.712303	1	0.00334415	16
CS0884	6076241	5743300	5626586	99.03	42	29861	99.8595	6687.93	216	0.722336	2	0.00668829	22
CS0961	9750973	9195407	8991340	99.05	43	29860	99.8562	10688.1	218	0.729024	1	0.00334415	21
CS0881	9884312	9092288	8748355	98.97	47	29856	99.8428	10393.3	225	0.752433	0	0	14
CS0888	6098477	5633949	5512061	99.16	47	29856	99.8428	6548.86	236	0.789218	1	0.00334415	17
CS0902	10793742	10162631	9927884	99.1	50	29853	99.8328	11802	242	0.809283	1	0.00334415	18
CS0891	8486138	7984256	7784949	99.16	50	29853	99.8328	9255.92	246	0.82266	1	0.00334415	10
CS0880	10729181	10119606	9361889	98.6	51	29852	99.8294	11129.6	246	0.82266	1	0.00334415	10
CS0866	9728700	9150613	8618362	98.76	14	29889	99.9532	10244.7	247	0.826004	1	0.00334415	16
CS0896	11396016	10721991	10154875	98.89	52	29851	99.8261	12072.6	261	0.872822	0	0	11
CS0960	10644487	10030422	9931174	99.21	68	29835	99.7726	11805.7	261	0.872822	1	0.00334415	18
CS0857	9608441	9008612	8363664	98.69	56	29847	99.8127	9940.66	265	0.886199	2	0.00668829	21
CS0810	9106955	7396248	6400300	96.86	14	29889	99.9532	7585.6	268	0.896231	1	0.00334415	15
CS0968	9437011	8703708	8315923	98.75	43	29860	99.8562	9879.14	268	0.896231	2	0.00668829	18
CS0965	9606758	8980871	8782352	98.94	44	29859	99.8529	10436.5	274	0.916296	0	0	17
CS0910	12405286	11678756	11525795	99.16	52	29851	99.8261	13701.3	275	0.91964	1	0.00334415	17
CS0835	7856105	7411833	6393695	97.57	19	29884	99.9365	7601.34	278	0.929673	1	0.00334415	12
CS0980	5387681	5084876	4583881	98.43	44	29859	99.8529	5449.09	278	0.929673	0	0	13
CS0903	10998458	10360071	10161252	98.92	39	29864	99.8696	12080.7	280	0.936361	1	0.00334415	17
CS0904	10754605	10139440	10014511	99.24	69	29834	99.7693	11906	280	0.936361	1	0.00334415	19
CS0832	12171304	11263429	10564707	98.77	35	29868	99.883	12553	281	0.939705	1	0.00334415	17
CS0917	6003013	5656648	4951908	98.01	45	29858	99.8495	5886.59	282	0.943049	1	0.00334415	17
CS0859	6063107	5691702	5530106	99.04	48	29855	99.8395	6573.5	283	0.946393	1	0.00334415	19
CS0893	10355097	9759304	9484062	99.1	34	29869	99.8863	11274.7	285	0.953082	1	0.00334415	17
CS0942	13367437	12571092	12037830	98.74	13	29890	99.9565	14305.3	289	0.966458	1	0.00334415	20
CS0867	10424921	9470080	8331751	98.06	10	29893	99.9666	9894.67	291	0.973147	0	0	15
CS0908	7244185	6820255	5993914	97.78	27	29876	99.9097	7124.3	291	0.973147	2	0.00668829	20
CS0953	11098053	10505312	9729584	98.58	6	29897	99.9799	11566	292	0.976491	1	0.00334415	18
CS0895	11628873	10968807	10697203	99.07	39	29864	99.8696	12715.8	293	0.979835	4	0.0133766	19
CS0901	10724738	9980878	9545729	99.06	45	29858	99.8495	11344.8	293	0.979835	1	0.00334415	17
CS0939	9250313	8691148	8471931	99.17	18	29885	99.9398	10071.3	294	0.983179	1	0.00334415	16
CS0836	9669221	9100123	8383674	98.71	52	29851	99.8261	9967.47	296	0.989867	0	0	10
CS0963	11642666	9496390	9296615	99.08	26	29877	99.9131	11021.4	297	0.993211	1	0.00334415	17
CS0811	7025010	6593967	5293887	94.13	13	29890	99.9565	6290.45	299	0.9999	1	0.00334415	18
CS0906	8388250	7745743	6997293	98.46	14	29889	99.9532	8314.78	308	1.03	2	0.00668829	19
CS0909	9348192	8815947	8734980	99.17	53	29850	99.8228	10384.6	310	1.03669	1	0.00334415	19
CS0976	9590470	8978476	8225576	98.68	45	29858	99.8495	9777.08	313	1.04672	1	0.00334415	12
CS0913	9373488	8693482	6462026	92.33	19	29884	99.9365	7677.32	317	1.06009	1	0.00334415	17
CS0938	9631811	9082645	8409486	98.54	23	29880	99.9231	9998.51	335	1.12029	0	0	12
CS0868	7678987	7236827	6495505	98.51	17	29886	99.9431	7721.57	343	1.14704	0	0	11
CS0894	10365283	9761611	9464086	98.96	43	29860	99.8562	11252	353	1.18048	1	0.00334415	17
CS0941	10389869	9595624	9134462	98.87	27	29876	99.9097	10853.3	364	1.21727	0	0	15
CS0834	10385429	9785378	8223946	97.9	39	29864	99.8696	9776.91	373	1.24737	0	0	18
CS0845	8461525	7961456	7561105	98.98	78	29825	99.7392	8987.4	378	1.26409	0	0	21
CS0797	8311140	7852676	7779225	99.19	37	29866	99.8763	9249.16	417	1.39451	1	0.00334415	14
CS0872	9387788	8570453	8223834	98.86	52	29851	99.8261	9768.62	432	1.44467	3	0.0100324	17
CS0831	14595571	13697190	12680880	98.49	65	29838	99.7826	15074.7	450	1.50487	2	0.00668829	18
CS0877	9292373	8746500	8573139	99.13	135	29768	99.5485	10191.3	458	1.53162	1	0.00334415	10
CS0838	11506858	10840640	10487416	98.97	71	29832	99.7626	12466.5	476	1.59181	1	0.00334415	19
CS0804	8776102	8238599	7943525	98.95	48	29855	99.8395	9442.72	560	1.87272	0	0	14
CS0952	11271335	10336701	9346732	98.14	12	29891	99.9599	11102.7	583	1.94964	2	0.00668829	21
CS0937	9645742	8434544	8316173	99.09	19	29884	99.9365	9869.07	585	1.95633	1	0.00334415	17
CS0812	8312781	7824038	6848720	98.05	10	29893	99.9666	8141.23	615	2.05665	0	0	11
CS0787	10337484	9741748	8847116	98.07	75	29828	99.7492	10518.4	626	2.09344	1	0.00334415	18
CS0803	14138919	13333152	11003638	97.15	41	29862	99.8629	13082.8	689	2.30412	1	0.00334415	18
CS0869	8186427	7711857	7558764	98.88	78	29825	99.7392	8986.49	720	2.40779	8	0.0267532	10
CS0789	8380200	7865320	5405816	87.68	41	29862	99.8629	6426.59	910	3.04317	1	0.00334415	19
CS0840	10908426	10285155	10092158	98.92	12	29891	99.9599	11998.3	935	3.12678	1	0.00334415	19
CS0839	14380108	13519002	13382020	99.12	45	29858	99.8495	15913.4	968	3.23713	0	0	9
CS0844	7639396	7194564	6923397	99.12	93	29810	99.689	8230.76	1168	3.90596	0	0	12
CS0932	7707503	7275609	7016604	97.91	62	29841	99.7927	8343.13	1200	4.01298	12	0.0401298	17
CS0843	6338879	5982216	5746340	98.83	82	29821	99.7258	6831.33	1244	4.16012	0	0	19
CS0885	5974912	5629278	5276743	98.55	110	29793	99.6321	6274.51	1812	6.05959	0	0	19
CS0808	8703657	8119053	7248787	98.14	899	29004	96.9936	8618.02	2117	7.07956	0	0	10
CS0842	10679439	9014963	8788564	99.1	250	29653	99.164	10426.5	2175	7.27352	1	0.00334415	11
CS0882	9268839	8739920	4605912	73.74	1246	28657	95.8332	5476.19	2598	8.68809	6	0.0200649	19
CS0870	8727051	8193310	6587159	97.28	342	29561	98.8563	7832.24	2830	9.46393	4	0.0133766	18
CS0841	11553937	10852376	10479029	98.3	236	29667	99.2108	12460.3	4630	15.4834	2	0.00668829	19
CS0958	6611230	6222984	4788593	97.26	5439	24464	81.8112	5696.69	8316	27.8099	0	0	12
CS0935	8210283	7692840	1942455	85.03	384	29519	98.7158	2309.12	9502	31.7761	2	0.00668829	12
CS0860	10785080	10155458	1845407	60.33	8408	21495	71.8824	2194.75	9862	32.98	0	0	12
CS0944	8275673	7650057	4735058	88.71	5759	24144	80.7411	5628.79	16769	56.078	0	0	3
CS0799	883953	742619	731435	98.5	27749	2154	7.20329	868.376	26815	89.6733	0	0	0
CS0783	9270547	8741428	298615	44.56	26733	3170	10.6009	354.845	27657	92.489	0	0	0
CS0788	9418232	8774352	97393	4.59	27678	2225	7.44073	115.866	28373	94.8835	1	0.00334415	1
CS0791	6532805	6071811	345	0.06	27055	2848	9.52413	0.372739	29698	99.3145	0	0	0
CS0943	11977015	11256903	191	0.02	23098	6805	22.7569	0.197706	29816	99.7091	0	0	0
CS0311_1	17647315	16657673	16332560	99.27	15	29888	99.9498	19277.1	317	1.06009	0	0	9
CS0312_1	15787152	14953135	11503278	97.49	74	29829	99.7525	13336.7	720	2.40779	0	0	11
CS0313_1	16650915	15662792	11630196	93.22	50	29853	99.8328	12889.8	474	1.58513	0	0	12
CS0314_1	21013584	19810266	19703769	99.27	39	29864	99.8696	23248.7	4	0.0133766	1	0.00334415	12
CS0315_1	21126351	19876108	19103397	98.31	1	29902	99.9967	22322.8	56	0.187272	0	0	12
CS0316_1	13693987	12924263	12027430	98.51	172	29731	99.4248	14089.6	1478	4.94265	1	0.00334415	13
CS0317_1	16645602	15723748	15248844	99.05	14	29889	99.9532	17957.5	257	0.859446	2	0.00668829	11
CS0318_1	16704843	15749614	12828523	97.2	94	29809	99.6857	14827.5	1327	4.43768	0	0	8
CS0319_1	24565846	23185980	23146865	99.3	32	29871	99.893	27320.4	15	0.0501622	1	0.00334415	21
CS0320_1	16781101	15813405	14907126	98.97	261	29642	99.1272	17543.7	856	2.86259	0	0	13
CS0321_1	17890420	16832338	15778049	98.78	24	29879	99.9197	18529.7	835	2.79236	0	0	10
CS0322_1	15241033	14361706	11624207	97.19	44	29859	99.8529	13433.4	1743	5.82885	0	0	17
CS0323_1	16609554	15647713	14671889	98.71	1	29902	99.9967	17214.1	62	0.207337	1	0.00334415	18
CS0324_1	18964743	17886261	16783453	97.66	8	29895	99.9732	19484.3	53	0.17724	0	0	11
CS0325_1	18996174	17892665	17836268	99.36	2	29901	99.9933	21070	91	0.304317	0	0	10
CS0326_1	20218801	19088492	18884071	99.23	6	29897	99.9799	22277.5	140	0.46818	1	0.00334415	9
CS0327_1	17050886	16066393	15941220	99.39	34	29869	99.8863	18834.4	14	0.046818	0	0	8
CS0328_1	18901348	17799356	17615962	99.27	3	29900	99.99	20787.9	46	0.153831	0	0	13
CS0329_1	16347428	15355749	14929128	99.04	42	29861	99.8595	17574.2	213	0.712303	3	0.0100324	12
CS0330_1	17556557	16563649	16219095	99.13	1	29902	99.9967	19110.3	47	0.157175	1	0.00334415	12
CS0331_1	17548803	16516945	10509649	87.54	1761	28142	94.111	10940.4	2988	9.99231	1	0.00334415	14
CS0332_1	17550677	16233432	15938727	99.11	10	29893	99.9666	18767.3	86	0.287597	0	0	13
CS0333_1	19103312	17978826	17320951	99.13	28	29875	99.9064	20412.2	254	0.849413	0	0	13
CS0334_1	16271493	15318496	15223514	99.17	45	29858	99.8495	17947.3	544	1.81922	1	0.00334415	14
CS0335_1	20472532	19285393	18461504	97.51	7	29896	99.9766	21398.4	47	0.157175	0	0	7
CS0336_1	15971347	14826108	13025504	98.29	72	29831	99.7592	15217.1	933	3.12009	1	0.00334415	12
CS0337_1	19034095	17937229	16730002	97.48	24	29879	99.9197	19389	310	1.03669	0	0	12
CS0338_1	18042667	17021089	16976458	99.34	43	29860	99.8562	20044.8	47	0.157175	1	0.00334415	16
CS0339_1	17963163	16924664	14390236	97.67	185	29718	99.3813	16707	1010	3.37759	4	0.0133766	14
CS0340_1	16204773	15163041	12627526	96.68	22	29881	99.9264	14511.5	512	1.7122	1	0.00334415	17
CS0341_1	15593428	14462707	14076790	99.14	46	29857	99.8462	16587	383	1.28081	3	0.0100324	13
CS0342_1	20296347	18657087	18517745	99.29	43	29860	99.8562	21841	11	0.0367856	0	0	13
CS0343_1	21522631	20294265	20267601	99.42	10	29893	99.9666	23949.9	59	0.197305	1	0.00334415	16
CS0344_1	13153757	12433928	12378118	99.35	37	29866	99.8763	14616.9	17	0.0568505	2	0.00668829	16
CS0345_1	19375594	18291764	18247835	99.37	32	29871	99.893	21552.9	9	0.0300973	1	0.00334415	15
CS0346_1	16320696	15421482	14567249	98.87	46	29857	99.8462	17125	506	1.69214	1	0.00334415	14
CS0347_1	17703695	16679814	16476451	99.32	41	29862	99.8629	19451	30	0.100324	1	0.00334415	17
CS0348_1	14671842	13740115	12382689	98.49	39	29864	99.8696	14495.3	447	1.49483	0	0	10
CS0349_1	22340566	21085808	20091843	98.86	51	29852	99.8294	23614.8	555	1.856	5	0.0167207	15
CS0350_1	24088501	22736488	22689758	99.39	42	29861	99.8595	26806.4	8	0.0267532	1	0.00334415	16
CS0351_1	21190353	19944796	19890156	99.28	1	29902	99.9967	23469.3	53	0.17724	3	0.0100324	18
CS0352_1	19767823	18657562	18164077	99.06	10	29893	99.9666	21390	290	0.969802	2	0.00668829	14
CS0353_1	17147259	16173616	14932233	98.62	48	29855	99.8395	17511	581	1.94295	9	0.0300973	16
CS0354_1	23015596	21665932	21603529	99.33	43	29860	99.8562	25507.7	30	0.100324	0	0	12
CS0355_1	19774950	18669838	18607427	99.36	7	29896	99.9766	21980.2	67	0.224058	0	0	10
CS0356_1	20923753	19733907	19631393	99.32	41	29862	99.8629	23173.8	8	0.0267532	1	0.00334415	14
CS0357_1	17925064	16827109	13739079	87.64	9	29894	99.9699	14314.3	671	2.24392	0	0	12
CS0358_1	11693569	10990114	10667659	99.07	18	29885	99.9398	12564.8	737	2.46464	1	0.00334415	8
CS0359_1	21941334	20749444	20242499	99.15	39	29864	99.8696	23861.1	31	0.103669	3	0.0100324	11
CS0360_1	20517251	19383290	19267542	99.45	51	29852	99.8294	22780.4	38	0.127078	0	0	9
CS0361_1	14575677	13538281	12580430	98.28	6	29897	99.9799	14691.2	142	0.474869	0	0	12
CS0362_1	16957947	15947356	15924989	99.37	42	29861	99.8595	18811.2	10	0.0334415	0	0	12
CS0363_1	15400589	14400885	12077363	97.57	49	29854	99.8361	14007.9	317	1.06009	2	0.00668829	13
CS0364_1	18557658	17548179	17468622	99.35	40	29863	99.8662	20629.2	6	0.0200649	1	0.00334415	17
CS0365_1	19641462	18471442	17472845	98.15	6	29897	99.9799	20383.8	87	0.290941	1	0.00334415	17
CS0366_1	19653077	18504476	18105297	99.17	44	29859	99.8529	21339.9	32	0.107013	2	0.00668829	18
CS0367_1	15149215	14275018	13704661	99.03	39	29864	99.8696	16135.2	348	1.16376	1	0.00334415	9
CS0368_1	22930377	21495281	21349070	99.29	33	29870	99.8896	25189.3	12	0.0401298	2	0.00668829	18
CS0369_1	19627406	18516294	18187582	99.22	1	29902	99.9967	21448.5	45	0.150487	1	0.00334415	16
CS0370_1	16579279	15652812	15233729	99.13	2	29901	99.9933	17955.5	306	1.02331	0	0	8
CS0371_1	19036892	17603910	17399022	99.25	42	29861	99.8595	20512.2	19	0.0635388	1	0.00334415	20
CS0372_1	16720290	15721426	15527292	99.24	41	29862	99.8629	18314.7	3	0.0100324	1	0.00334415	18
CS0373_1	17748380	16336690	15186204	98.38	35	29868	99.883	17749.7	275	0.91964	1	0.00334415	15
CS0374_1	17009586	16051448	15868731	99.28	41	29862	99.8629	18726.3	25	0.0836037	1	0.00334415	17
CS0375_1	19615053	18494382	18169746	99.27	12	29891	99.9599	21439.3	199	0.665485	1	0.00334415	9
CS0376_1	23992286	22602625	22387649	99.27	43	29860	99.8562	26412.2	9	0.0300973	1	0.00334415	17
CS0377_1	17214994	16183105	15344145	98.84	9	29894	99.9699	18026.2	152	0.50831	1	0.00334415	17
CS0378_1	19176883	18075778	17890335	99.27	5	29898	99.9833	21110	45	0.150487	1	0.00334415	17
CS0379_1	19348280	18237661	17179237	98.81	20	29883	99.9331	20182.5	310	1.03669	0	0	16
CS0380_1	21783710	20448458	20402894	99.4	19	29884	99.9365	24104.6	25	0.0836037	1	0.00334415	16
CS0381_1	16786687	15760111	14779049	98.79	17	29886	99.9431	17356	312	1.04337	1	0.00334415	15
CS0382_1	20876930	19551051	19257322	99.1	5	29898	99.9833	22680.1	114	0.381233	0	0	12
CS0383_1	22791520	21446398	21372603	99.3	40	29863	99.8662	25225.9	4	0.0133766	1	0.00334415	16
CS0384_1	22661938	21336569	21252967	99.23	41	29862	99.8629	25066.2	5	0.0167207	1	0.00334415	16
CS0385_1	16852707	15893121	15255618	99.14	14	29889	99.9532	17978.2	297	0.993211	1	0.00334415	15
CS0386_1	21235424	19933834	19778536	99.26	0	29903	100	23333.6	44	0.147142	1	0.00334415	16
CS0387_1	18447488	17303646	17008257	99.14	2	29901	99.9933	20042	54	0.180584	1	0.00334415	11
CS0388_1	18513352	17285224	16985323	99.23	43	29860	99.8562	20031.3	59	0.197305	2	0.00668829	16
CS0389_1	16258124	15209520	14171550	98.76	11	29892	99.9632	16635.8	414	1.38448	1	0.00334415	13
CS0390_1	19490578	18334079	18255930	99.23	0	29903	100	21533.9	47	0.157175	1	0.00334415	16
CS0391_1	20842541	19547326	19189055	99.21	5	29898	99.9833	22627.3	46	0.153831	1	0.00334415	15
CS0392_1	21990904	20738424	20410896	99.23	45	29858	99.8495	24073.4	11	0.0367856	1	0.00334415	15
CS0393_1	20942207	19660280	19506956	99.26	8	29895	99.9732	23012.7	45	0.150487	1	0.00334415	17
CS0394_1	17921658	16881982	16729214	99.36	53	29850	99.8228	19759.1	39	0.130422	0	0	11
CS0395_1	19038908	17852091	14940909	97.58	84	29819	99.7191	17330.3	594	1.98642	4	0.0133766	12
CS0396_1	18930405	17301660	16068008	98.93	10	29893	99.9666	18887.8	324	1.0835	0	0	8
CS0397_1	16457875	15395186	15239745	99.16	49	29854	99.8361	17959.1	28	0.0936361	1	0.00334415	8
CS0398_1	19629139	18523067	18180206	99.22	48	29855	99.8395	21444.7	23	0.0769154	0	0	11
CS0399_1	24776356	23279067	23207985	99.37	43	29860	99.8562	27411.7	11	0.0367856	0	0	11
CS0400_1	24956743	23495881	23306762	99.31	0	29903	100	27514.3	46	0.153831	0	0	11
CS0401_1	18440234	17304040	16962182	99.23	69	29834	99.7693	20006.4	46	0.153831	1	0.00334415	9
CS0402_1	19822007	18672882	18198380	99.13	7	29896	99.9766	21447.5	106	0.354479	0	0	10
Average	1.27973e+07	1.19301e+07	1.12773e+07	97.2732	570.659	29332.3	98.0916	13324.4	890.584	2.97824	1.25597	0.00420016	15.2082
