## Supplementary Table 4 for "Insights from Genomes and Genetic Epidemiology of SARS-CoV-2 isolates from the state of Andhra Pradesh"

### Sheet: Sheet1
Variant	Gene	Variant type	Amino Acid Change	Domain/Functional Region	Frequency (N = 276)
1067:G:A	ORF1a	Non synonymous SNV	G268R	Not Known	1 (0.362%)
1292:T:C	ORF1a	Non synonymous SNV	F343L	Not Known	1 (0.362%)
1608:A:G	ORF1a	Non synonymous SNV	D448G	Not Known	1 (0.362%)
12577:A:G	ORF1a	Synonymous SNV	A4104A	Not Known	1 (0.362%)
13488:A:G	ORF1b	Synonymous SNV	A7A	Not Known	1 (0.362%)
16482:A:G	ORF1b	Synonymous SNV	P1005P	Not Known	2 (0.725%)
18426:T:C	ORF1b	Synonymous SNV	N1653N	Not Known	1 (0.362%)
21626:A:G	S	Non synonymous SNV	T22A	BetaCoV_S1-NTD	1 (0.362%)
24006:G:A	S	Non synonymous SNV	R815K	Not Known	2 (0.725%)
29742:G:C	-	3’ UTR	-	Not Known	1 (0.362%)
3181:A:C	ORF1a	Non synonymous SNV	E972D	Not Known	1 (0.362%)
9042:C:T	ORF1a	Non synonymous SNV	S2926F	Lumenal	1 (0.362%)
6583:T:C	ORF1a	Synonymous SNV	T2106T	Not Known	1 (0.362%)
8813:G:A	ORF1a	Non synonymous SNV	A2850T	Lumenal	2 (0.725%)
9823:T:C	ORF1a	Synonymous SNV	N3186N	Not Known	1 (0.362%)
