## Supplementary Table 5 for "Insights from Genomes and Genetic Epidemiology of SARS-CoV-2 isolates from the state of Andhra Pradesh"

### Sheet: Sheet1
Variant	Gene	Primer/Probe Name	Primer / Probe Sequence Reference Sequence 5’-3’ Variant is Underlined	Tm With Ref/With Variant	No of genomes with variant N=276 (Freq)	Freq in Global Dataset N=45830	Reference
14028:G>T	ORF1b	SARS-CoV-2_IBS_RdRP3_F	5’-TCTGTGATGCCATGCGAAAT-3’ 3’-AGACACTACGGTAAGCTTTA-5’	49.7 / 47.7	1 (0.362%)	14(0.0003)	Korea
14120:C>T	ORF1ab	SARS-CoV-2_IBS_RdRP3_R RdRp IP2 (Flo4)_F	3’-ACTACCTGGCGTGGTTTGTA-5’ 5’-TGATGGATCGCACCAAACAT-3’ 5’-TCATACAAACCACGCCAGG-3’ 3’-AGTATGTTTGGTGCGATCC-5’	51.8 / 49.7 51.1 / 48.9	1 (0.362%)	51(0.0011)	Korea CDC, Paris
14160:G>T	ORF1b	ORF1ab Forward	5’-TCATTGTTAATGCCTATATTAACC-3’ 3’-AGTAAAAATTACGGATATAATTGG-5’	48.8 / 47.1	1 (0.362%)	4(0.0001)	Singapore
15451:G>A	ORF1ab	RdRP_SARSr_F2 SARS-CoV-2_IBS_RdRP1_F RdRP forward	5’-GTGARATGGTCATGTGTGGCGG-3’ 3’-CACTTTACCAGTACACACCGTC-5’ 5’-CATGTGTGGCGGTTCACTAT-3’ 3’-GTACACACCGTCAAGTGATA-5’ 5’-GTCATGTGTGGCGGTTCACT-3’ 3’-CAGTACACACCGTCAAGTGA-5’	56.7 to 58.6 / 54.8 51.8 / 49.7 53.8 / 51.8	1 (0.362%)	25(0.0005)	GenScript, National Institute of Virology, Pune, India Christian Korea
22444:C>T	S	SARS-CoV-2_IBS_S2_R	3’-AGGGTCAAGTGCACAGTCTA-5’ 5’-TCCTAGTTCACGTGTCAGAT-3’	51.8 / 49.7	172 (62.319%)	506(0.0110 )	Korea
22713:C>T	S	S Forward	5’-CCTACTAAATTAAATGATCTCTGCTTTACT-3’ 3’-GAATGATTTAATTTACTAGAGACGAAATGA-5’	54.8 / 53.4	1 (0.362%)	18(0.0003)	China
26372:G>T	E	SARS-CoV-2_IBS_E2_R	3’-AGCAGTACGCACACAATCG-5’ 5’-TCTTCATGCGTGTGTTAGC-3’	51.1 / 48.9	1 (0.362%)	9(0.0002)	Korea
28290:C>T	N	2019-nCoV_N1-F	5’-GACCCCAAAATCAGCGAAAT-3’ 3’-CTGAGGTTTTAGTCGCTTTA-5’	49.7 / 47.7	1 (0.362%)	17(0.0004)	Centers for Disease Control and Prevention (CDC); KRISHGEN BIOSYSTEMS
28300:G>C	N	2019-nCoV_N1-F	5’-GACCCCAAAATCAGCGAAAT-3’ 3’-CTGGGGTTTTAGTGGCTTTA-5’	49.7 / 49.7	2 (0.725%)	6(0.0001)	Centers for Disease Control and Prevention (CDC); KRISHGEN BIOSYSTEMS
28320:C>T	N	WH-NIC N-Forward	5’-CGTTTGGTGGACCCTCAGAT-3’ 3’-ACAAACCACCTGGGAGTCTA-5’	53.8 / 51.8	7 (2.536%)	6(0.0001)	Thailand
28350:G>A	N	2019-nCoV_N1-R	3’-TCTGGTTACTGCCAGTTGAATCTG-5’ 5’-AGACCAATAACGGTCAACTTAGAC-3’	55.7 / 54	1 (0.362%)	4(0.0001)	Centers for Disease Control and Prevention (CDC); KRISHGEN BIOSYSTEMS
28821:C>A	N	NIID-N1-R N_Sarbeco_R1	3’-GAGGAACGAGAAGAGGCTTG-5’ 5’-CTCCTTGCTCTTATCCGAAC-3’	53.8 / 51.8	2 (0.725%)	425(0.0093)	National Institute of Infectious Disease (NIID); Yamanashi Central Hospital (YCH) Christian Drosten Charite Virology, Berlin, Germany
28851:G>T	N	SARS-CoV-2_IBS_N2_R	3’-TGAACTGTTGCGACTACGTG-5’ 5’-ACTTTACAACGCTGATGCAC-3’	51.8 / 49.7	1 (0.362%)	141(0.0031)	Korea
28854:C>T	N	SARS-CoV-2_IBS_N2_R	3’-TGAACTGTTGCGACTACGTG-5’ 5’-ATTTGACAACGCTGATGCAC-3’	51.8 / 49.7	175 (63.406%)	1923(0.0420)	Korea
28882:G>A	N	N gene Forward	5’-GGGGAACTTCTCCTGCTAGAAT-3’ 3’-CTCCTTGAAGAGGACGATCTTA-5’	54.8 / 53	8 (2.899%)	13895 (0.3032)	GenScript
29164:T>C	N	HKU_N_Forward | 2019-nCoV_N2-F	5’-TTACAAACATTGGCCGCAAA-3’ 3’-GATGTTTGTAACCGGCGTTT-5’	47.7 / 49.7	1 (0.362%)	1(0.00002)	HongKong University | Centers for Disease Control and Prevention (CDC); KRISHGEN BIOSYSTEMS
29179:G>T	N	2019-nCoV_N2-F HKU-NP	5’-TTACAAACATTGGCCGCAAA-3’ 3’-AATGTTTGTAACCGGAGTTT-5’ 3’-GCAAATTGTGCAATTTGCGG-5’ 5’-CGTTTAACACGTTAAACTCC-3’	47.7 / 45.6 49.7 / 47.7	3 (1.087%)	297(0.0065)	Centers for Disease Control and Prevention (CDC); KRISHGEN BIOSYSTEMS
29227:G>T	N	2019-nCoV_N2-R	3’-GCGCGACATTCCGAAGAA-5’ 5’-CGCTCTGTAAGGCTTCTT-3’	50.3 / 48	1 (0.362%)	305(0.0067)	Centers for Disease Control and Prevention (CDC); KRISHGEN BIOSYSTEMS
